# A Foundational Large Language Model for Edible Plant Genomes

**DOI:** 10.1101/2023.10.24.563624

**Authors:** Javier Mendoza-Revilla, Evan Trop, Liam Gonzalez, Maša Roller, Hugo Dalla-Torre, Bernardo P. de Almeida, Guillaume Richard, Jonathan Caton, Nicolas Lopez Carranza, Marcin Skwark, Alex Laterre, Karim Beguir, Thomas Pierrot, Marie Lopez

**Author notes:** **Corresponding authors:** &. These authors contributed equally (Javier Mendoza-Revilla, Evan Trop). These authors jointly supervised this work (Thomas Pierrot, Marie Lopez).

## Abstract

Significant progress has been made in the field of plant genomics, as demonstrated by the increased use of high-throughput methodologies that enable the characterization of multiple genome-wide molecular phenotypes. These findings have provided valuable insights into plant traits and their underlying genetic mechanisms, particularly in model plant species. Nonetheless, effectively leveraging them to make accurate predictions represents a critical step in crop genomic improvement. We present AgroNT, a foundational large language model trained on genomes from 48 plant species with a predominant focus on crop species. We show that AgroNT can obtain state-of-the-art predictions for regulatory annotations, promoter/terminator strength, tissue-specific gene expression, and prioritize functional variants. We conduct a large-scale in silico saturation mutagenesis analysis on cassava to evaluate the regulatory impact of over 10 million mutations and provide their predicted effects as a resource for variant characterization. Finally, we propose the use of the diverse datasets compiled here as the Plants Genomic Benchmark (PGB), providing a comprehensive benchmark for deep learning-based methods in plant genomic research. The pre-trained AgroNT model is publicly available on HuggingFace at https://huggingface.co/InstaDeepAI/agro-nucleotide-transformer-1b for future research purposes.
