## Supplementary Tables for "A Foundational Large Language Model for Edible Plant Genomes"

### Sheet: Supplementary table 1
Supplementary Table 1. Model architecture and training hyperparameters of the Agronomic Nucleotide Transformer.
Tokenizer
Alphabet type	k mers
Alphabet size	4105
K mer	6
Prepend class token	true
Append end of sequence token	false
Max positions in tokens (not including class token)	1024
Architecture
Token dropout	false
Positional embedding type	learned
Bias token embeddings	false
Embedding size	1500
Key size	75
Add bias to keys/values	true
# Attention heads	20
Feed forward network embedding size	5120
Add bias to feed forward network	true
Feed forward network activation function	gelu
# Attention layers	40
Language model head type	roberta
Total # of parameters	991260405
Training
Masking ratio	0.15
Masking probability	0.8
Warmup initial learning rate	5e-05
Warmup end learning rate	0.0001
Number of warmup updates	64,000
Total number of update steps	315000
Optimizer	Adam
Optimizer beta1	0.9
Optimizer beta2	0.999
Batch size (tokens)	1500000

### Sheet: Supplementary table 2
Supplementary Table 2. R-squared values between observed and predicted expression across tissues on holdout genes for Arabidopsis thaliana.
Tissue	No. observations	R-squared	P-value
adult_cauline_leaf_ERR3333391	3328	0.627	2.2e-16
adult_cotyledon_ERR3333412	3328	0.571	2.2e-16
adult_root_ERR3333396	3328	0.644	2.2e-16
adult_rosette_leaf_10_ERR3333423	3328	0.65	2.2e-16
adult_rosette_leaf_11_ERR3333424	3328	0.651	2.2e-16
adult_rosette_leaf_12_ERR3333425	3328	0.659	2.2e-16
adult_rosette_leaf_1_ERR3333413	3328	0.616	2.2e-16
adult_rosette_leaf_2_ERR3333414	3328	0.612	2.2e-16
adult_rosette_leaf_3_ERR3333415	3328	0.63	2.2e-16
adult_rosette_leaf_4_ERR3333416	3328	0.628	2.2e-16
adult_rosette_leaf_5_ERR3333417	3328	0.63	2.2e-16
adult_rosette_leaf_6_ERR3333418	3328	0.639	2.2e-16
adult_rosette_leaf_7_ERR3333419	3328	0.639	2.2e-16
adult_rosette_leaf_7_distal_part_ERR3333392	3328	0.628	2.2e-16
adult_rosette_leaf_7_petiole_ERR3333394	3328	0.635	2.2e-16
adult_rosette_leaf_7_proximal_part_ERR3333393	3328	0.633	2.2e-16
adult_rosette_leaf_8_ERR3333420	3328	0.648	2.2e-16
adult_rosette_leaf_9_ERR3333422	3328	0.638	2.2e-16
adult_senescent_leaf_ERR3333395	3328	0.585	2.2e-16
adult_silique_septum_ERR3333400	3328	0.609	2.2e-16
adult_silique_valves_ERR3333401	3328	0.619	2.2e-16
adult_stem_1st_node_ERR3333389	3328	0.637	2.2e-16
adult_stem_2nd_internode_ERR3333390	3328	0.632	2.2e-16
callus_egg.cell_like_callus_ERR3333402	3328	0.641	2.2e-16
callus_plant_callus_ERR3333403	3328	0.645	2.2e-16
cell_culture_root_cell_culture_ERR3333404	3328	0.683	2.2e-16
cell_culture_root_cell_culture_ERR3333405	3328	0.643	2.2e-16
dry_seed_stage_seed_ERR3333441	3328	0.575	2.2e-16
embryo_stage_10_seed_ERR3333440	3328	0.596	2.2e-16
embryo_stage_6_seed_ERR3333436	3328	0.547	2.2e-16
embryo_stage_7_seed_ERR3333437	3328	0.585	2.2e-16
embryo_stage_8_seed_ERR3333438	3328	0.603	2.2e-16
embryo_stage_9_seed_ERR3333439	3328	0.573	2.2e-16
flower_stage_10_flower_ERR3333427	3328	0.659	2.2e-16
flower_stage_11_flower_ERR3333428	3328	0.66	2.2e-16
flower_stage_12_flower_ERR3333429	3328	0.641	2.2e-16
flower_stage_13_flower_ERR3333430	3328	0.633	2.2e-16
flower_stage_15_carpel_ERR3333421	3328	0.647	2.2e-16
flower_stage_15_flower_ERR3333398	3328	0.634	2.2e-16
flower_stage_15_flower_pedicel_ERR3333397	3328	0.633	2.2e-16
flower_stage_15_petal_ERR3333399	3328	0.591	2.2e-16
flower_stage_15_pollen_ERR3333443	3328	0.346	2.2e-16
flower_stage_15_sepal_ERR3333388	3328	0.583	2.2e-16
flower_stage_15_stamen_ERR3333410	3328	0.545	2.2e-16
flower_stage_9_flower_ERR3333426	3328	0.683	2.2e-16
seed_imbibition_stage_seed_ERR3333442	3328	0.58	2.2e-16
seedling_cotyledon_ERR3333406	3328	0.636	2.2e-16
seedling_hypocotyl_ERR3333407	3328	0.658	2.2e-16
seedling_root_tip_ERR3333408	3328	0.604	2.2e-16
seedling_root_upper_zone_ERR3333409	3328	0.635	2.2e-16
seedling_shoot_apical_meristem_cotyledons_and_first_leaves_ERR3333411	3328	0.664	2.2e-16
silique_stage_1_silique_ERR3333431	3328	0.639	2.2e-16
silique_stage_2_silique_ERR3333433	3328	0.633	2.2e-16
silique_stage_3_silique_ERR3333432	3328	0.625	2.2e-16
silique_stage_4_silique_ERR3333434	3328	0.602	2.2e-16
silique_stage_5_silique_ERR3333435	3328	0.598	2.2e-16

### Sheet: Supplementary table 3
Supplementary Table 3. R-squared values between observed and predicted expression across tissues on holdout genes for Glycine max.
Tissue	No. observations	R-squared	P-value
Apical_Meristem_Stacey	4480	0.562	2.2e-16
Flower_Stacey	4480	0.495	2.2e-16
Green_Pods_Stacey	4480	0.535	2.2e-16
Leaves_Stacey	4480	0.482	2.2e-16
Nodule_Stacey	4480	0.478	2.2e-16
Root_Stacey	4480	0.592	2.2e-16
Root_Tip_Stacey	4480	0.527	2.2e-16
12HA1_IN_RH	4480	0.521	2.2e-16
12HA1_UN_RH	4480	0.526	2.2e-16
24HA1_IN_RH	4480	0.551	2.2e-16
24HA1_UN_RH	4480	0.535	2.2e-16
48HA1_IN_RH	4480	0.569	2.2e-16
48HA1_Scrip_Root	4480	0.526	2.2e-16
48HA1_UN_RH	4480	0.56	2.2e-16

### Sheet: Supplementary table 4
Supplementary Table 4. R-squared values between observed and predicted expression across tissues on holdout genes for Oryza sativa.
Tissue	No. observations	R-squared	P-value
Antherwall	3584	0.397	2.2e-16
Collar	3584	0.474	2.2e-16
Ligule	3584	0.453	2.2e-16
MatureAnther	3584	0.449	2.2e-16
Pollen	3584	0.304	2.2e-16
Roothair	3584	0.41	2.2e-16
Sheath	3584	0.448	2.2e-16

### Sheet: Supplementary table 5
Supplementary Table 5. R-squared values between observed and predicted expression across tissues on holdout genes for Solanum lycopersicum.
Tissue	No. observations	R-squared	P-value
1cm_fruit	3200	0.583	2.2e-16
2cm_fruit	3200	0.582	2.2e-16
3cm_fruit	3200	0.569	2.2e-16
breaker_fruit	3200	0.532	2.2e-16
flower	3200	0.531	2.2e-16
flower_bud	3200	0.532	2.2e-16
fruit_10d	3200	0.531	2.2e-16
leaf	3200	0.539	2.2e-16
mature_green_fruit	3200	0.554	2.2e-16
root	3200	0.55	2.2e-16

### Sheet: Supplementary table 6
Supplementary Table 6. R-squared values between observed and predicted expression across tissues on holdout genes for Zea mays.
Tissue	No. observations	R-squared	P-value
Internode_6.7	4480	0.671	2.2e-16
Internode_7.8	4480	0.677	2.2e-16
Mature_pollen	4480	0.406	2.2e-16
Primary_root	4480	0.625	2.2e-16
Root_cortex	4480	0.578	2.2e-16
Root_elongation_zone	4480	0.614	2.2e-16
Root_maturation_zone	4480	0.646	2.2e-16
Secondary_root	4480	0.629	2.2e-16
Vegetative_Meristem_Surrounding_Tissue	4480	0.67	2.2e-16
X2.4_mm_from_tip_of_ear_primordium	4480	0.668	2.2e-16
X6.8_mm_from_tip_of_ear_primordium	4480	0.664	2.2e-16
embryos	4480	0.625	2.2e-16
embryos_20_days_after_pollination	4480	0.651	2.2e-16
endosperm_12_days_after_pollination	4480	0.645	2.2e-16
endosperm_crown	4480	0.593	2.2e-16
germinating_kernels	4480	0.619	2.2e-16
growth_zone	4480	0.639	2.2e-16
mature_female_spikelets	4480	0.66	2.2e-16
mature_leaf_tissue_leaf_8	4480	0.57	2.2e-16
pericarp_and_aleurone	4480	0.586	2.2e-16
silks	4480	0.61	2.2e-16
stomatal_division_zone	4480	0.649	2.2e-16
symmetrical_division_zone	4480	0.659	2.2e-16

### Sheet: Supplementary Table 7
Supplementary Table 7. Genome, annotation version, and source of reference genomes used for pre-training.
Category	Species	Annotation	Source
Cereal	Chenopodium quinoa	ASM168347v1	NCBI
Cereal	Hordeum vulgare	MorexV3_pseudomolecules_assembly	NCBI
Cereal	Lolium rigidum	APGP_CSIRO_Lrig_0.1	NCBI
Cereal	Oryza brachyantha	ObraRS2	NCBI
Cereal	Oryza sativa	IRGSP-1.0	NCBI
Cereal	Panicum hallii	PHallii_v3.1	NCBI
Cereal	Panicum virgatum	P.virgatum_v5	NCBI
Cereal	Setaria italica	Setaria_italica_v2.0	NCBI
Cereal	Sorghum bicolor	Sorghum_bicolor_NCBIv3	NCBI
Cereal	Triticum aestivum	IWGSC_CS_RefSeq_v2.1	NCBI
Cereal	Triticum dicoccoides	WEW_v2.1	NCBI
Cereal	Zea mays	Zm-B73-REFERENCE-NAM-5.0	NCBI
Oil	Brassica napus	Da-Ae	NCBI
Oil	Elaeis guineensis	EG5	NCBI
Oil	Helianthus annuus	HanXRQr2.0-SUNRISE	NCBI
Oil	Sesamum indicum	S_indicum_v1.0	NCBI
Vegetable	Asparagus officinalis	Aspof.V1	NCBI
Vegetable	Beta vulgaris	EL10_1.0	NCBI
Vegetable	Brassica oleracea	BOL	NCBI
Vegetable	Cucumis sativus	Cucumber_9930_V3	NCBI
Vegetable	Cucurbita pepo	ASM280686v2	NCBI
Vegetable	Daucus carota	ASM162521v1	NCBI
Vegetable	Lactuca sativa	Lsat_Salinas_v8	NCBI
Vegetable	Phaseolus vulgaris	PhaVulg1_0	NCBI
Fruit	Carica papaya	Papaya1.0	NCBI
Fruit	Fragaria vesca	FraVesHawaii_1.0	NCBI
Fruit	Morus notabilis	ASM41409v2	NCBI
Fruit	Musa acuminata	ASM31385v2	NCBI
Fruit	Solanum pennellii	SPENNV200	NCBI
Tuber	Dioscorea alata	Dalata_550_v2.0.fa.gz	NCBI
Tuber	Manihot esculenta	M.esculenta_v8	NCBI
Tuber	Solanum tuberosum	SolTub_3.0	NCBI
Tuber	Zingiber officinale	Zo_v1.1	NCBI
Legume	Cajanus cajan	C.cajan_V1.1	NCBI
Legume	Cicer arietinum	ASM33114v1	NCBI
Legume	Glycine max	Glycine_max_v4.0	NCBI
Legume	Pistacia vera	PisVer_v2	NCBI
Legume	Vigna angularis	Vigan1.1Vigna angularis	NCBI
Legume	Vigna radiata	Vradiata_ver6	NCBI
Legume	Vigna unguiculata	ASM411807v2	NCBI
Other	Arabidopsis thaliana	TAIR10.1	NCBI
Other	Camellia sinensis	AHAU_CSS_1	NCBI
Other	Cannabis sativa	cs10	NCBI
Other	Coffea arabica	Cara_1.0	NCBI
Other	Coffea eugenioides	Ceug_1.0	NCBI
Other	Medicago truncatula	MtrunA17r5.0-ANR	NCBI
Other	Nicotiana tabacum	Ntab-TN90	NCBI
Other	Spinacia oleracea	ASM200726v1	NCBI

### Sheet: Supplementary Table 8
Supplementary Table 8. RNA sequencing dataset used for gene expression prediction.
Species	Tissue	ENA ID	Library layout
Arabidopsis thaliana	carpel	ERR3333421	Paired-end
Arabidopsis thaliana	cauline leaf	ERR3333391	Paired-end
Arabidopsis thaliana	cotyledon	ERR3333406	Paired-end
Arabidopsis thaliana	cotyledon	ERR3333412	Paired-end
Arabidopsis thaliana	egg-cell like callus	ERR3333402	Paired-end
Arabidopsis thaliana	flower	ERR3333398	Paired-end
Arabidopsis thaliana	flower	ERR3333426	Paired-end
Arabidopsis thaliana	flower	ERR3333427	Paired-end
Arabidopsis thaliana	flower	ERR3333428	Paired-end
Arabidopsis thaliana	flower	ERR3333429	Paired-end
Arabidopsis thaliana	flower	ERR3333430	Paired-end
Arabidopsis thaliana	flower pedicel	ERR3333397	Paired-end
Arabidopsis thaliana	hypocotyl	ERR3333407	Paired-end
Arabidopsis thaliana	petal	ERR3333399	Paired-end
Arabidopsis thaliana	plant callus	ERR3333403	Paired-end
Arabidopsis thaliana	pollen	ERR3333443	Paired-end
Arabidopsis thaliana	root	ERR3333396	Paired-end
Arabidopsis thaliana	root cell culture	ERR3333404	Paired-end
Arabidopsis thaliana	root cell culture	ERR3333405	Paired-end
Arabidopsis thaliana	root tip	ERR3333408	Paired-end
Arabidopsis thaliana	root upper zone	ERR3333409	Paired-end
Arabidopsis thaliana	rosette leaf 1	ERR3333413	Paired-end
Arabidopsis thaliana	rosette leaf 10	ERR3333423	Paired-end
Arabidopsis thaliana	rosette leaf 11	ERR3333424	Paired-end
Arabidopsis thaliana	rosette leaf 12	ERR3333425	Paired-end
Arabidopsis thaliana	rosette leaf 2	ERR3333414	Paired-end
Arabidopsis thaliana	rosette leaf 3	ERR3333415	Paired-end
Arabidopsis thaliana	rosette leaf 4	ERR3333416	Paired-end
Arabidopsis thaliana	rosette leaf 5	ERR3333417	Paired-end
Arabidopsis thaliana	rosette leaf 6	ERR3333418	Paired-end
Arabidopsis thaliana	rosette leaf 7	ERR3333419	Paired-end
Arabidopsis thaliana	rosette leaf 7, distal part	ERR3333392	Paired-end
Arabidopsis thaliana	rosette leaf 7, petiole	ERR3333394	Paired-end
Arabidopsis thaliana	rosette leaf 7, proximal part	ERR3333393	Paired-end
Arabidopsis thaliana	rosette leaf 8	ERR3333420	Paired-end
Arabidopsis thaliana	rosette leaf 9	ERR3333422	Paired-end
Arabidopsis thaliana	seed	ERR3333436	Paired-end
Arabidopsis thaliana	seed	ERR3333437	Paired-end
Arabidopsis thaliana	seed	ERR3333438	Paired-end
Arabidopsis thaliana	seed	ERR3333439	Paired-end
Arabidopsis thaliana	seed	ERR3333440	Paired-end
Arabidopsis thaliana	seed	ERR3333441	Paired-end
Arabidopsis thaliana	seed	ERR3333442	Paired-end
Arabidopsis thaliana	senescent leaf	ERR3333395	Paired-end
Arabidopsis thaliana	sepal	ERR3333388	Paired-end
Arabidopsis thaliana	shoot apical meristem, cotyledons and first leaves	ERR3333411	Paired-end
Arabidopsis thaliana	silique	ERR3333431	Paired-end
Arabidopsis thaliana	silique	ERR3333432	Paired-end
Arabidopsis thaliana	silique	ERR3333433	Paired-end
Arabidopsis thaliana	silique	ERR3333434	Paired-end
Arabidopsis thaliana	silique	ERR3333435	Paired-end
Arabidopsis thaliana	silique septum	ERR3333400	Paired-end
Arabidopsis thaliana	silique valves	ERR3333401	Paired-end
Arabidopsis thaliana	stamen	ERR3333410	Paired-end
Arabidopsis thaliana	stem, 1st node	ERR3333389	Paired-end
Arabidopsis thaliana	stem, 2nd internode	ERR3333390	Paired-end
Zea mays	endosperm 12 days after pollination	SRR957415	Single-read
Zea mays	endosperm 12 days after pollination	SRR957416	Single-read
Zea mays	endosperm 12 days after pollination	SRR957417	Single-read
Zea mays	pericarp and aleurone	SRR957418	Single-read
Zea mays	pericarp and aleurone	SRR957419	Single-read
Zea mays	pericarp and aleurone	SRR957420	Single-read
Zea mays	endosperm crown	SRR957421	Single-read
Zea mays	endosperm crown	SRR957422	Single-read
Zea mays	endosperm crown	SRR957423	Single-read
Zea mays	symmetrical division zone	SRR957424	Single-read
Zea mays	symmetrical division zone	SRR957425	Single-read
Zea mays	symmetrical division zone	SRR957426	Single-read
Zea mays	stomatal division zone	SRR957427	Single-read
Zea mays	stomatal division zone	SRR957428	Single-read
Zea mays	stomatal division zone	SRR957429	Single-read
Zea mays	growth zone	SRR957430	Single-read
Zea mays	growth zone	SRR957431	Single-read
Zea mays	growth zone	SRR957432	Single-read
Zea mays	embryos 20 days after pollination	SRR957433	Single-read
Zea mays	embryos 20 days after pollination	SRR957434	Single-read
Zea mays	embryos 20 days after pollination	SRR957435	Single-read
Zea mays	embryos	SRR957436	Single-read
Zea mays	embryos	SRR957437	Single-read
Zea mays	embryos	SRR957438	Single-read
Zea mays	germinating kernels	SRR957439	Single-read
Zea mays	germinating kernels	SRR957440	Single-read
Zea mays	germinating kernels	SRR957441	Single-read
Zea mays	mature leaf tissue (leaf 8)	SRR957442	Single-read
Zea mays	mature leaf tissue (leaf 8)	SRR957443	Single-read
Zea mays	mature leaf tissue (leaf 8)	SRR957444	Single-read
Zea mays	6-8 mm from tip of ear primordium	SRR957445	Single-read
Zea mays	6-8 mm from tip of ear primordium	SRR957446	Single-read
Zea mays	6-8 mm from tip of ear primordium	SRR957447	Single-read
Zea mays	2-4 mm from tip of ear primordium	SRR957448	Single-read
Zea mays	2-4 mm from tip of ear primordium	SRR957449	Single-read
Zea mays	2-4 mm from tip of ear primordium	SRR957450	Single-read
Zea mays	Root maturation zone	SRR957451	Single-read
Zea mays	Root elongation zone	SRR957452	Single-read
Zea mays	Root cortex	SRR957453	Single-read
Zea mays	Root maturation zone	SRR957454	Single-read
Zea mays	Root elongation zone	SRR957455	Single-read
Zea mays	Root cortex	SRR957456	Single-read
Zea mays	Root maturation zone	SRR957457	Single-read
Zea mays	Root elongation zone	SRR957458	Single-read
Zea mays	Root cortex	SRR957459	Single-read
Zea mays	Primary root	SRR957460	Single-read
Zea mays	Primary root	SRR957461	Single-read
Zea mays	Primary root	SRR957462	Single-read
Zea mays	Secondary root	SRR957463	Single-read
Zea mays	Secondary root	SRR957464	Single-read
Zea mays	Secondary root	SRR957465	Single-read
Zea mays	Mature pollen	SRR957466	Single-read
Zea mays	Mature pollen	SRR957467	Single-read
Zea mays	Mature pollen	SRR957468	Single-read
Zea mays	silks	SRR957469	Single-read
Zea mays	silks	SRR957470	Single-read
Zea mays	silks	SRR957471	Single-read
Zea mays	mature female spikelets	SRR957472	Single-read
Zea mays	mature female spikelets	SRR957473	Single-read
Zea mays	mature female spikelets	SRR957474	Single-read
Zea mays	Internode 6-7	SRR957475	Single-read
Zea mays	Internode 6-7	SRR957476	Single-read
Zea mays	Internode 6-7	SRR957477	Single-read
Zea mays	Internode 7-8	SRR957478	Single-read
Zea mays	Internode 7-8	SRR957479	Single-read
Zea mays	Internode 7-8	SRR957480	Single-read
Zea mays	Vegetative Meristem Surrounding Tissue	SRR957481	Single-read
Zea mays	Vegetative Meristem Surrounding Tissue	SRR957482	Single-read
Oryza sativa Japonica	anther wall	ERR6907776	Paired-end
Oryza sativa Japonica	anther wall	ERR6907777	Paired-end
Oryza sativa Japonica	anther wall	ERR6907778	Paired-end
Oryza sativa Japonica	leaf collar	ERR6907779	Paired-end
Oryza sativa Japonica	leaf collar	ERR6907780	Paired-end
Oryza sativa Japonica	leaf collar	ERR6907781	Paired-end
Oryza sativa Japonica	leaf collar	ERR6907782	Paired-end
Oryza sativa Japonica	leaf sheath	ERR6907788	Paired-end
Oryza sativa Japonica	leaf sheath	ERR6907789	Paired-end
Oryza sativa Japonica	ligule	ERR6907783	Paired-end
Oryza sativa Japonica	ligule	ERR6907784	Paired-end
Oryza sativa Japonica	root hair	ERR6907785	Paired-end
Oryza sativa Japonica	root hair	ERR6907786	Paired-end
Oryza sativa Japonica	root hair	ERR6907787	Paired-end
Oryza sativa Japonica	anther	ERR3326983	Paired-end
Oryza sativa Japonica	anther	ERR3326984	Paired-end
Oryza sativa Japonica	anther	ERR3326985	Paired-end
Oryza sativa Japonica	pollen	ERR3326986	Paired-end
Oryza sativa Japonica	pollen	ERR3326987	Paired-end
Oryza sativa Japonica	pollen	ERR3326988	Paired-end
Solanum lycopersicum	leaf	SRR404309	Single-read
Solanum lycopersicum	leaf	SRR404310	Single-read
Solanum lycopersicum	root	SRR404311	Single-read
Solanum lycopersicum	root	SRR404312	Single-read
Solanum lycopersicum	flower	SRR404313	Single-read
Solanum lycopersicum	flower	SRR404314	Single-read
Solanum lycopersicum	flower bud	SRR404315	Single-read
Solanum lycopersicum	flower bud	SRR404316	Single-read
Solanum lycopersicum	1cm fruit	SRR404317	Single-read
Solanum lycopersicum	1cm fruit	SRR404318	Single-read
Solanum lycopersicum	2cm fruit	SRR404319	Single-read
Solanum lycopersicum	2cm fruit	SRR404320	Single-read
Solanum lycopersicum	3cm fruit	SRR404321	Single-read
Solanum lycopersicum	3cm fruit	SRR404322	Single-read
Solanum lycopersicum	mature green fruit	SRR404324	Single-read
Solanum lycopersicum	mature green fruit	SRR404325	Single-read
Solanum lycopersicum	breaker fruit	SRR404326	Single-read
Solanum lycopersicum	breaker fruit	SRR404327	Single-read
Solanum lycopersicum	fruit at 10 days after the breaker stage	SRR404328	Single-read
Solanum lycopersicum	fruit at 10 days after the breaker stage	SRR404329	Single-read
Glycine max	12HA1 IN RH	SRR037374	Single-read
Glycine max	12HA1 IN RH	SRR037375	Single-read
Glycine max	24HA1 IN RH	SRR037376	Single-read
Glycine max	24HA1 IN RH	SRR037377	Single-read
Glycine max	48HA1 IN RH	SRR037378	Single-read
Glycine max	48HA1 IN RH	SRR037379	Single-read
Glycine max	48HA1 IN RH	SRR037380	Single-read
Glycine max	Apical Meristem	SRR037381	Single-read
Glycine max	Flower Pods	SRR037382	Single-read
Glycine max	Green Pods	SRR037383	Single-read
Glycine max	Leaves	SRR037384	Single-read
Glycine max	Nodule	SRR037385	Single-read
Glycine max	Root	SRR037387	Single-read
Glycine max	Root	SRR037386	Single-read

### Sheet: Supplementary table 9
Supplementary Table 9. Genome, annotation version, and source of reference genomes used for gene expression prediction.
Species	Annotation	Source
Arabidopsis thaliana	TAIR10	Ensembl Plants 56
Zea mays	Zm-B73-REFERENCE-NAM-5.0	Ensembl Plants 56
Oryza sativa Japonica	IRGSP-1.0	Ensembl Plants 56
Solanum lycopersicum	SL3.0	Ensembl Plants 56
Glycine max	Glycine max v2.1	Ensembl Plants 56
